# Endothelial CXCL5 negatively regulates myelination and repair after white matter stroke

**DOI:** 10.1101/664953

**Authors:** Guanxi Xiao, Rosie Kumar, Yutaro Komuro, Jasmine Burguet, Visesha Kakarla, Ida Azizkhanian, Sunil A. Sheth, Christopher K. Williams, Xinhai R. Zhang, Michal Macknicki, Andrew Brumm, Riki Kawaguchi, Phu Mai, Naoki Kaneko, Harry V. Vinters, S. Thomas Carmichael, Leif A. Havton, Charles DeCarli, Jason D. Hinman

## Abstract

Cerebral small vessel disease and resulting white matter pathologies are worsened by cardiovascular risk factors including obesity. The molecular changes in cerebral endothelial cells caused by chronic cerebrovascular risk factors remain unknown. We developed a novel approach for molecular profiling of chronically injured cerebral endothelial cells using cell-specific translating ribosome affinity purification (RiboTag) with RNA-seq in Tie2-Cre:RiboTag mice. We used this approach to identify the transcriptome of white matter endothelial cells after the onset of diet-induced obesity (DIO). DIO induces an IL-17B signaling pathway that acts on the cerebral endothelia through IL-17Rb to increase levels of both circulating CXCL5 and local endothelial expression of CXCL5 in both the DIO mouse model and in humans with imaging or pathologic evidence of cerebral small vessel disease. In the white matter, endothelial CXCL5 acts as a chemoattractant and promotes the association of oligodendrocyte progenitor cells (OPCs) with cerebral endothelia increasing vessel-associated OPC cell number and triggers OPC gene expression programs regulating migration and chemokine receptor activation. Targeted blockade of IL-17B with peripheral antibody administration reduced the population of vessel-associated OPCs by reducing endothelial CXCL5 expression. CXCL5-mediated sequestration of OPCs to white matter vasculature impairs OPC differentiation after a focal white matter ischemic lesion. DIO promotes a unique white matter endothelial-to-oligodendrocyte progenitor cell signaling pathway that compromises brain repair after stroke.
