## Supplemental Data File 1 for "Endothelial CXCL5 negatively regulates myelination and repair after white matter stroke"

### Sheet: Nanostring Probe Set
Probe #	Gene Name	Accession #	Position	Target Sequence	Remarks
1	Pdgfra	NM_001083316.1	2521-2620	CTCAGAAGTCAAAAACCTCCTTTCGGACGATGACTCCGAGGGTCTGACTTTGCTGGATCTATTGAGCTTCACCTATCAAGTTGCTCGAGGAATGGAATTT
2	Lnx1	NM_010727.4	1251-1350	GCTGGAGGAGAATGACCGTGTGCTGGCCATCAACGGGCATGACCTTCGATTTGGCAGTCCAGAGAGTGCAGCTCATCTGATTCAGGCCAGTGAAAGACGC	targets 2nd PDZ domain conserved in all 5 transcripts
3	Dcn	NM_001190451.2	1001-1100	CAAGGTTGATGCACCCAGCCTGAAAGGACTGATTAATTTGTCTAAACTGGGATTGAGCTTCAACAGCATCACCGTTATGGAGAATGGCAGTCTGGCCAAT	targets exon6-7 junction in CDS
4	Mmp15	NM_008609.3	1766-1865	CCGGGGAACATCAGTGCTGCCTACGAGCGCCAGGATGGACATTTTGTCTTCTTCAAAGGTAACCGCTACTGGCTTTTCCGAGAAGCCAATCTGGAGCCCG
5	Cdo1	NM_033037.3	693-792	CACGCCTTTGACCAGAGAACAGGGCATAAAAACAAAGTCACCATGACATTCCACAGCAAGTTTGGAATCAGGACTCCATTTACAACTTCAGGGTCACTGG
6	Sapcd2	NM_001081085.1	1519-1618	AGACTTGGGTGCTGCTAGAAATGTACTCTGCCGGAAGCTGCCACTTGCCACTGTCAGTGGGTGGCGGAGGATCATCCTCACGTTTACCTGATTTCAGGCA
7	Kcnk1	NM_008430.2	957-1056	CCGCCGTGTTCTCTGTGCTGGAGGATGACTGGAACTTCCTCGAGTCTTTTTACTTCTGTTTCATCTCCCTGAGCACCATCGGCCTGGGGGACTATGTTCC
8	Rasgrf1	NM_011245.2	159-258	CGAGGGGCATTCGGATGCCTCTCTGAGATGTAAGTGCGTAGCAGTCTCTCAGGCCTTCTAGCATCATGCAGAAAGCCATCCGGCTTAACGATGGCCACGT
9	Pcdh15	NM_001142741.1	623-722	GTTAAACAGATGCTTTTCCTGAACAGTACCGGAAGAGTTCTGGATAGAGACCCACCAATGAACATACACTCCATTGTGGTGCAAGTCCAGTGTGTCAACA
10	Chrna4	NM_015730.5	2876-2975	CCTTCAATGTTGTAGAATAGCGTGAGCTGCCAAGAGACTTCTAAGCAAAACAGGCTCTGTGACTCATTTTTCGAGGGCCATCGACCAAGTCTTAGGGGTG
11	Dll3	NM_007866.2	840-939	ATGCCTTTTACCTGGGCCTGGACCTTGTGATGGGAACCCATGTGCCAATGGGGGCAGCTGTAGTGAAACCTCTGGCTCCTTTGAATGTGCCTGTCCCCGG
12	Col1a2	NM_007743.2	4026-4125	GCTGTGCTTCTGCAGGGTTCCAACGATGTTGAACTTGTTGCTGAGGGCAACAGCAGGTTCACCTACTCTGTCCTAGTCGATGGCTGCTCCAAAAAGACAA
13	Fam70b	NM_001143671.1	741-840	ACCGGCTGCTCTGGGTATCCACAGTGCTGAACGTATTGGGCCTGTGCCTGGGCATTGTCACAGCTGCAGTCCTAGGGGCCTTCAAGGACATGGTCCCTCT
14	Sstr1	NM_009216.3	2046-2145	CAAGACAGTCCCTAATCACCGCTCTCCTTTCGCAGAGCCTTACTGTCAAGGAAGCCCAGCTCGAGGATGTCTAGGCAACTTGTCTTTTCTACTCTCAGAG
15	Pnlip	NM_026925.3	883-982	GTTTTACACCGACAGCATCGTCAACCCAACTGGCTTTGCTGGGTTCTCCTGTAGCTCTTACAGTCTTTTCACGGCAAATAAGTGCTTCCCATGTGGGAGT
16	Cspg4	NM_139001.2	1531-1630	TGGAGCTAGACATCCTGGGAGCCCAAACCCGGAAAATGTTTACCCTGTTGGACGTGGTGAACCGTAAGGCCCGCTTTGTTCACGATGGCTCTGAAGACAC
17	Lppr1	NM_178756.4	971-1070	TGATCGCCGGCTTCATCCTGGGCACCGCAGTGGCCCTGTTTTTGGGAATGTGTGTGGTTCATAACTTCAGAGGAACCCAAGGCTCTCCTTCCAAACCCAA
18	Ppapdc1a	NM_001080963.1	673-772	CCTATATTTGCTACAGACAACATTATCCTCCTCTGGCCAACACAGCATGCCACAAACCGTATGTCAGCCTTCGAGTGCCCACTTCACTGAAGAAGGAAGA
19	Nxph1	NM_008751.5	1161-1260	GCTCTTGTTGACTGGTGCACACATGCTAGTGGAAAACAATTGATGTCATTTCTGCACAGTCAGCTTCATCTCTCAGCATAGTTGTAAATCACCATAGATC
20	Pid1	NM_001003948.2	420-519	CTGATGAAGGCAAGGACTCATAGTGGCTGCAAGGTTACCTATCTGGGAAAAGTCTCTACCACAGGCATGCAGTTTTTGTCTGGTTGCACCGAGAAGCCAG
21	Ugdh	NM_009466.2	731-830	ATCAAGGACCTAAAGAACCCGGACAGAGTCCTGATTGGAGGGGATGAAACTCCAGAGGGCCAGAAAGCCGTTCGGGCTCTGTGTGCTGTGTATGAGCACT
22	Slitrk1	NM_199065.2	851-950	TTCTCTGGGATCGGACATTGGAGCACTAAATGAACTTGAATTGTGTCTGTGGCGAGCAGGATGGTTGCTGTTACTTTGTGATGAGATCTGGGATGAATTG
23	Shc4	NM_199022.2	2945-3044	TTTCAGATGCTAAAGACAACTTGAACTGCTCAGGCAGTGGTACGTGCCTTTACCTTGATAATCCGGGGACATTTTCCTATGGGGGAGATTAGTTACACGT
24	Smoc1	NM_001146217.1	2956-3055	TGGTTCTTTTGCTGGCTTGCTCTCCTCAACCTGCCTTCCCTGGGTTTCCATCTCAGTATCCTGTAAATGCATCCACCCTGGTAAACCCTGCTCTATTTTG
25	Emid1	NM_080595.2	1129-1228	GGGTTGCACCAACTACGCGAGGCTTTGAAGATTTTAGCTGAGAGGGTTTTAATCTTGGAAACAATGATTGGGCTCTATGAACCAGACTTGGGATCCGGGG
26	Rlbp1	NM_001173483.1	1453-1552	CCGTATTAGCATCCCAGTCCTTCTTCAGCTTTCCTGAACCCAAGTCCGGGGACAGGAATGCCTGAAGGGACTGTTTTCCCAGACTTCCCTAGGTTTAGGA
27	Dcaf12l1	NM_001190718.1	2911-3010	GAGCTGGGGATTAAAAAGATAGGTCTGATTAAAGGACTGTGCAGTTCAGATAAATAGAGATAATGGGATGCCGTGCGGATAGATTGGTTTTCTCCCTAGG
28	Lypd6	NM_177139.5	1551-1650	CAGGTGTTGCATTCTAGTCAGATATAGCTGATGTAGTCAGAGAGAGGACTTCAGAATAAAAGGAAGCTTTCTGGAGGTTAGTCCTAGCTCATTTGGAAGG
29	Lhfpl3	NM_029990.1	2341-2440	CCCAAAGCACTAAATTAAGGGAATGTTAGCCTCTGTAATTGTAGTCCTGGTCATCCTGGGGGCTGGTCATTGCTTTAGGTACTTGTCCCGAGGCATTCAG
30	Myt1	NM_008665.4	1441-1540	TCAGTCATCGTGGAGGTTCGCTCTGATGATGACAAGGATGAGGATTCACGCTCCCAGAAGTCAGCAGTCACAGATGAATCAGAAATGTATGACATGATGA
31	Gria3	NM_016886.3	391-490	GCTTTCCGCTTTGCTGTGCAGTTATACAACACCAACCAGAACACCACTGAGAAGCCCTTCCATTTGAACTACCACGTAGACCACTTGGATTCCTCCAATA
32	C1ql1	NM_011795.2	963-1062	CCCTCTTCCCGCACGCACGCAGTTCCGGCCCGGGTGGCAGGTTGCCTTCCTGGTCCCAGCCTGCACTGTATATGTGTACAATAGGACTGTTTACTGAGCC
33	Tmem179	NM_178915.3	389-488	CTCTTCTTCCTCTGCAAGGGACACGAGGGCTCCTTCTTCTACGCCTTCCTGAACCTCCTGGTCAGTGCCTTTGTGGTCTTCCTGGTCTTCATTGCCAGCA
34	Megf11	NM_001134399.1	345-444	GATCAGATCTACTACACACGATGTGCAGACATCCTCAACTGGTTCAAGTGTACCCGGCACCGGATCAGCTATAAGACCGCGTATAGGCGCGGCCTCCGGA
35	Ncald	NM_134094.3	1416-1515	GTTTGAAATACAAAACTCCTACCCTGGGTCTGTTGTCACACATGCCCTGGGAGCTAGAGCAGACACCTGAGGCTAAGTTTTTAAAGAACAGGTTACCCTC
36	Sdc3	NM_011520.3	2276-2375	CACTGTCATTGTCACCAGTGGCGACCACACCACCTTCCTCCCAATCTATTCTCTTTACACACATTGGTCCTGCATCTGGCTCCTCTAACCATCCAGGTCA
37	Rprm	NM_023396.5	995-1094	CTGTTTATTCGCCACGCTGCAGACCTAATTGGGAAGGAACATAGATGCGTGTGGGTTTTGCGACCTACTAAGAGAGTGAAACTTTGATCGATAGTAACCT
38	Cacng4	NM_019431.2	525-624	AAAGAACCATTACAACTACGGCTGGTCTTTTTACTTTGGAGCCCTGTCGTTTATTGTGGCGGAGACCGTGGGCGTCCTGGCTGTAAACATTTACATTGAG
39	Grin3a	NM_001033351.1	1333-1432	CTCAGTGGTTCCATCAAAGTAAAGGGATCCACCATCGTCAGCTCAGAAAACAACTTTTTCATCTGGAACTTGCAGTATGACCCTATGGGAAAGCCAATGT
40	Fam5c	NM_153539.3	1156-1255	CAGAGTCCTGAGAATAAAATTCAGTTGCAAGGGCTTCAAGTTCTCCTTCCCGACTACCTTCAGGAACGTTTTGTACAGGCAGCACTGAGCTACATTGCTT
41	Gp1bb	NM_010327.2	1556-1655	ACCCGAGCTCTGCAAGCCTGAATCAACATGGTGCCAAACTGATTCCAGTACTACCAGAGTGAAGCAACCTTGAGTCTTCAGAGCCTAGAGTGATGGAACA
42	Tmem108	NM_178638.4	2285-2384	AAGCTGAACGTTAGTGTGGCCAAGTGAGTGGTCATCTGCGTGGTCTTGATGCTCTGGTTCCCAGGACTCAGTGTGCCCTCATCTCCTGTCTTTTTGTATG
43	Fyn	NM_008054.2	1031-1130	TTCTTATCCGCGAGAGCGAAACCACCAAAGGTGCCTACTCACTTTCCATCCGTGATTGGGATGATATGAAAGGGGACCACGTCAAACATTATAAAATCCG
44	Ust	NM_177387.3	2445-2544	TGATATGTGTGGCAGGAATCCTTAGCTCAATTGCACACCGTGTGCGATCCTGAAAGCACACTCATAGCCAATGGGGCTATACTGAACTTGGCATTTTTCA
45	Mical3	NM_001270475.1	627-726	GCACAGCCATCGACTTGTCCTTGTTGGGAGCCAAGGTGGTTGTTATTGAAAAGCGAGATGCCTTCTCCCGCAACAATGTCTTACATCTCTGGCCCTTCAC
46	Kif19a	NM_001102615.1	2903-3002	TGGGCGGCCATCTCCTGGTGTCAGGCATCTGGGAAAAGTCTCTCTGCCTCTGGCCAAGGTCAAATTTCCTCCAAACCAGAACACAGGATCTGGAAACCCT
47	1810041L15Rik	NM_001163145.1	3857-3956	TGGCTTTTTCCCAGTGGGAACTCTATGTCCCTCGTGATCAGTGTTACGCCCTGTCATCTGTGAGCTCTGGAACCTCCATTCAGAACTCCTCCCTGGTTGG
48	9630013A20Rik	NR_015539.1	397-496	CTAACAGAATTCCGTGTCACTCTGAATAGCACTCGAACTTCAGGCATTGGATTCCAGGCCTTGGACACAGTAGGAATCTGCTGTATCAATGAAGGATGTG
49	Nfasc	NM_001160316.1	4936-5035	CTCTTCGTATGCCTTATACAGCTCGGATCTAACCCTGCGGTTCCCAGATCCCTAGCCCTATTCTGCAAGTCTTGATGCCTCCAGTGATGTGTGTCTCGGG
50	Ssh3	NM_198113.2	1131-1230	CTTCAGAAAAACAGAGTAAGTCACATCTTGAACATGGCCCGGGAGATTGACAACTTCTTCCCTGAGCGCTTCACCTATTACAATGTACGTGTCTGGGATG
51	Pik3r3	NM_181585.5	3091-3190	TTCCGTGGCTGTGGTTTAAGCCTTCAGCTAAGTGAAGTTAGATAGAGGAGAGGGCAGCCATCTATTTATGGATTCACACTCATTTAAGAGTTCAGCTGCT
52	Enpp6	NM_177304.3	923-1022	GTGGAACACATGACCGTGTATGAGAAAGAATCAATACCCAACAGGTTCTATTACAAGAAAGGAAAATTTGTCTCTCCTTTGACCCTGGTGGCTGATGAAG
53	Tns3	NM_001083587.1	4006-4105	CGGCATTTCCTGATTGAGTGTACCCCAAAGGGAGTGCGGTTGAAAGGGTGCTCAAATGAACCATATTTTGGGAGCCTGACGGCTTTGGTGTGCCAGCATT
54	Bmp4	NM_007554.2	1501-1600	AGACCCTAGTCAACTCTGTTAATTCTAGTATCCCTAAGGCCTGTTGTGTCCCCACTGAACTGAGTGCCATTTCCATGTTGTACCTGGATGAGTATGACAA
55	Mycl1	NM_008506.2	2111-2210	AAACCTTTAAGATAGATTTGGATGGTAGGCCACACCCTTCCCTGCACGCTCAATGCTATGACTTTGAGAAAGGGCTTGGCCTCTATGTAGAGTCTTTGTC
56	Cdv3	NM_175833.2	1159-1258	TAGGGAGGAGGTTTCAAAAAACCAGGCCCTTAAACTTCAGCTAGACAACCAGTATGCTGTGCTTGAGAATCAGAAGTACAGCCACACACAGTACAGCTAA
57	Tmem163	NM_028135.2	915-1014	GACCTCTCAACTAGGCTGCTCCCTGAAGTGGATGATTTCCTGTTCAGCGTCTCCATTCTAAGCGGGATCCTTTGCAGCGTACTGGCTGTGCTGAAGTTTA
58	Rap2a	NM_029519.3	786-885	GACCCATGCTGTTCTGCCTGTAACATACAATAGCATCCGAACATGGCTGCCCCGGACAGGATTCGTCTAGGCTCGTAGGCAACAGTAACCTTGTCTACTG
59	Tmem2_tv2	NM_001033759.2	398-497	GCCATCGCGTAGACACCTGAGTAGACCGACGCCAGGAGGGGGAGGGGAAGTGACAGGGTATCATGTATGCCGCTGGTTCCAGGGGCCACTCCCCTGCTTT	targets variant 2 only
60	Cnksr3	NM_172546.2	2701-2800	ATATTTATAAGTATGGCAGCGTCCGCCACAGAATGATGTGTGTGAGGCTCTTTGTAGCAGGGCTTTCTTTACCTACAGATCAGCTGTTACCCGCGCCCAG
61	Cyfip2	NM_001252459.1	1137-1236	TATGAGAATAAGATGTACCTGACGCCCAGTGAAAAGCACATGTTGCTCAAGGTGATGGGCTTTGGTCTCTATCTGATGGACGGAAATGTCAGTAACATTT
62	Frmd4a	NM_001177843.1	3821-3920	TTCCAAGTCACCTCACTGCCTCTCATTTGCCTTACCCAGATGCACTGTCACCTGCACCAGCTTCGGCCCTCAGCACTTTTCTTCTCCTGTCTCCACATCC
63	Slc12a2	NM_009194.3	3746-3845	CATAACTGTTCTGCACCATGGACTTCCTCTAAGGATGGCACTTCAGTGCCCAGTCAAAGTGACTGTATCGTCAGGAACACCACAGCATCGCAGTGGCAGA
64	Itpr2	NM_010586.1	4366-4465	GTGTGTGACAGAGTCAGTCATGAACATTGTGAGCGGCTTCTTCAACTCGCCATTTTCCGACAACAGTACCAGCCTCCAGACCCACCAGCCAGTCTTTATC
65	Rnf122	NM_175136.2	296-395	TTCATTGATGCACCCATTCCAGTGGTGTAACGGGTGTTTCTGTGGCCTGGGACTGGTTAGTACCAACAAGTCCTGCTCAATGCCACCGATCAGTTTCCAA
66	Lims2	NM_144862.3	869-968	ACTGCTTTTCCTGTTCCACCTGCAACATGAAGCTCACTCTAAAGAACAAGTTTGTGGAGTTCGATATGAAGCCCGTGTGTAAGAGGTGCTATGAAAGGTT
67	Samd4b	NM_175021.3	2403-2502	AGCGAGAGGGTGGGCTGGCGCAGCTATACATTCTGATATTTTTCTACTCATCCTCTTAACTTTTGTTTAACATTGGCACACGCCTTGCTCACTCCCAGGC
68	Chn2	NM_001163640.1	1511-1610	ACCCTCCATGACATGCGGTACCAAAAGCTGATCGTGCAGATTTTAATAGAAAACGAAGATGTTCTGTTTTAATCCACCAGGGAAGTGAGCTGATAGAGCT
69	Ppp2r3a	NM_001161362.3	2721-2820	TTGTCCATAAACATTCCACAGTTCTATTTCCCTGAAGGACTCCCAGACACCTGCAGTAACCATGAACAGATCCTAAGCAGAATTGAAACTGCTTTCAAGG
70	Strn	NM_011500.2	1687-1786	GCGGATCCAGAGCTGGAGCACCACCAATCCCAACGTCGATCCCTACGACGCTTACGATCCTTCAGTTCTAAGAGGCCCTCTGCTGGGCCACACGGACGCG
71	Glrb	NM_010298.5	705-804	TTTCCCATGGACACACAACGCTGCAAAATGCAACTTGAGAGCTTTGGATATACAACCGATGATTTAAGATTCATCTGGCAGTCAGGAGATCCTGTTCAGT
72	Rras2	NM_025846.2	1866-1965	AAGTCTCACTGTTCACTGTTAACTGACAAAGAGACCATGGCTTTTGCTTGCTGGCTTGGTCCTTTTTACATCCACTGGTGGCCAATAATCAGAAAACCTT
73	Fmnl2	NM_172409.2	959-1058	ACGAGCCATCATGAATTACCAGTATGGCTTCAACATGGTCATGTCTCATCCACACGCCGTCAATGAGATTGCACTAAGTCTGAACAACAAAAATCCCAGA
74	Sema5a	NM_009154.2	3821-3920	CTCACTGGGAAGACCTATTCCAACGCCTACTTTACAGATCTCAACAATTATGATGAATACTAGCAGCTCTTATACTTTGGGCTCGTTGTAAACTCGCTGC
75	Fam3c	NM_138587.4	2601-2700	GTCTTGTACTGGTTACACCGGCTCAACTCGGGAAGCAATAATCGACTGTTTTATGTTCACATCAGCCTTAGAAGTGGAACAGTGCTCACTTACTGTTGAC
76	Cdc37l1	NM_025950.2	583-682	TTTTGTCTGACCACCCACACCTCGTATGTGAAGAGACTGCTAAATATCTTATTTTATGGTGTTTCCACCTAGAAGCTGAGCAGAAAGGCGCTCTAATGGA
77	Fam73a	NM_001162375.1	877-976	TAACATTCCTGTGACCACACCTGAGAACTTATACCTGATGGGTATGGAATTATTTGAAGAGGCGTTACGACGATGGGAACAAGCTCTGACTTTTCGAAGT
78	Elovl6	NM_130450.2	4196-4295	AAGACTGGAGGGGAAATCCATATTCATTGCTGCAGGGGAAAGCAGGTTTATTAATCCTCCCGCTGTCTTTATGAGACCGATTGACCAATGTAGCTCAGGC
79	Atrn	NM_009730.2	1376-1475	TAAGGATCAGTATGCAGTGGTTGGACACTCAGCACACATTGTTACACTGGCATCTGGCCGTGTGGTCATGTTGGTCATCTTCGGTCATTGCCCACTCTAT
80	Tmem2_tv1	NM_031997.4	398-497	GCCATCGCGTAGACACCTGAGTAGACCGACGCCAGGAGGGGGAGGGGAAGAACGGAAAGTTAAGGTTAGACGAGAACTCTGAGCCGTCACCTGTTCTCTG	targets variant 1 only
81	Gjb1	NM_008124.2	114-213	GTCTGTCATCTTCATCTTCAGAATCATGGTGCTGGTGGTGGCTGCTGAGAGCGTGTGGGGGGATGAGAAGTCCTCTTTCATCTGTAACACCCTCCAGCCG
82	Ndrg1	NM_008681.2	2326-2425	ATTGATTTGAAACTTGATAGCTGAATGTCTCTTAACTGGCCCATCGCTGGTTCTTCAGAGAGAACCGTATGTTCTAGTGGGGGAAGGACTGGTTTTGGGT
83	Ppp1r14a	NM_026731.3	274-373	GAGGAAAGATGCCGGAAAATCCAGGGACTTCTGGAGGCTTGTGCAAATCCCACAGAGGACTTCGTCCAGGAGCTACTGGCCAAGCTTCGGGGCCTGCACA
84	Adssl1	NM_007421.2	1671-1770	TAAAATGAGCCTAAGTGCTCATAACAGAGGCCTTCACTGACTGATTGTCACATGGTATGTGTTCAGTTGGAGCCATGTCATAATAAACATAGCCAGGGGT
85	Aspa	NM_023113.5	175-274	CCTATTAAGAAGATTGCCATCTTTGGAGGGACTCATGGAAATGAACTGACCGGAGTGTTTCTAGTTACTCACTGGCTAAGGAATGGCACTGAAGTTCACA
86	Acy3	NM_027857.3	1159-1258	CTTTGAGCCACTGAGGCCTGGTGAACCCATCTTCAAGCTTTTCAGCGGAGAAGACGTACTGTATGAGGGGGACTCCATTGTGTACCCTGTGTTCATTAAT
87	Trp53inp2	NM_178111.3	2091-2190	CTGGGTAGAGGAGGCCAGGAGCCTCACTGTCCCAATTCCCAAATTTTTCTTACAGAGATTCAGGGCCTTCAAGAGTCTTCTTAATGTTCTCCCACAGGGC
88	Pla2g16	NM_139269.2	1021-1120	GAACTTGTTTCAACGTGGCGCTTTGAGACTCAGGCGCTGGAGTTTATGGATATTCAGTGGTGTGAGAAGGACAAATCCTGGAGTGTTGGGGCTTTAGCTC
89	Efhd1	NM_028889.2	1582-1681	CAACAGTTCCAGAGAACTGAAAGAAATGTATTCTCGCCCATGAGACAGATTTTTGTATCTTGAGTTTCTTGGGACTTCTCACAAATACCTGGGGAGGGGG
90	Itgb4	NM_001005608.2	3356-3455	TGCCACCCTTGGTCGCCGTCTGGTAAACATCACCATTATCAAGGAACAAGCTAGTGGGGTAGTGTCCTTCGAGCAGCCTGAATACTCGGTGAGTCGTGGA
91	Hapln2	NM_022031.2	1827-1926	CTCTACCTCCTAAGTTCTGGGATCACATCTGGCTAAAGTCTACAATGAAAGACGGTAAATTCCGTGTGGACTGAGAACTCAGCAGCTAAGCTAACTTGAT
92	mbp	NM_010777.3	762-861	TGCCAGGCATGGCTTCCTCCCAAGGCACAGAGACACGGGCATCCTTGACTCCATCGGGCGCTTCTTTAGCGGTGACAGGGGTGCGCCCAAGCGGGGCTCT
93	Hcn2	NM_008226.2	1901-2000	GCGTGCCTTTGAGACTGTGGCTATTGACCGGCTAGATCGCATAGGCAAGAAGAACTCCATCTTGCTGCACAAGGTTCAGCATGATCTCAGCTCAGGTGTG
94	Nmra1	NM_026393.1	551-650	CAAAGGGGAGGTGGAGGAATACTTCCGAGACATCGGTGTTCCCATGACCAGTGTGCGGCTGCCTTGCTATTTCGAGAATCTCCTTTCCTATTTCCTGCCC
95	Cdc42ep2	NM_026772.2	1369-1468	CTTTGTGTTTGGGTCTGGGAGTCCAGAAATCGTGACATCTCCCGCCTTGTGTCCTGTCCCAACCCTTCCTCACATGACCAGGGAATTCTGGTCGCAATAA
96	Mal	NM_001171187.1	686-785	TTTTACCTCAGTGCCTCAGTTCTGGAAGCCCTGGCCACCATCTCAATGTTTGATGGCTTTACTTACAAGCATTACCATGAAAACATCGCCGCAGTGGTGT
97	Mog	NM_010814.2	751-850	AAAACTTCGTGCAGAAGTAGAGAATCTCCATCGGACTTTTGATCCTCACTTCCTGAGGGTGCCCTGCTGGAAGATAACACTGTTTGTTATTGTGCCTGTT
98	Slco3a1	NM_001038643.1	856-955	GGTATTTGGACCAGCCTGTGGATTTATTCTGGGCTCTTTCTGTACCAAGATCTATGTGGATGCGGTCTTCATTGACACAAGTAACCTGGACATCACTCCA
99	Apod	XM_003689301.1	351-450	CATCTTGGGAAATGCCCGTCTCCTCCTGTGCAAGAGAATTTTGACGTGAAAAAGTATCTTGGAAGATGGTACGAAATTGAGAAGATCCCAGCGAGCTTTG
100	Gsn	NM_146120.3	625-724	GTACCTGTGTCCTGGGACAGTTTCAACAATGGCGACTGCTTCATTCTGGACCTGGGAAACAATATCTATCAGTGGTGTGGCTCTGGCAGCAACAAATTTG
101	Pdlim2	NM_145978.1	1366-1465	CCATGTTTGACACGAAAGCGTATGGGGTTGGGCATGGATAGAAGCATCTAGAAGGGAATGGTGGGCCTGAGGTAAATGATATTCATGGTGTGAAGTTTCT
102	Prr18	NR_028280.1	2019-2118	TCTCCAATGGCACAGCTGGAATTGTTTTCAGAAGTTGGATCAAGGTGGGGACAGGAGTCAGGGTTGTCGTCTGCTGGGATTGCAGTTTTTATTTGAGGGC
103	Inf2	NM_198411.2	677-776	TCGGACAGTGACAACGTGCCCTATGTGGTCACCCTGCTCAGTGTGATCAACGCCATCATTCTGGGTCCCGAGGACCTCCGCTCTCGTGCCCAGCTGCGGA
104	Tppp3	NM_026481.3	915-1014	TCCCAGGCATGGCTGACTCTTGCCTGCTTTTGCCTCATATTTAAGCTGCTGCTCTGGCCAAGTGCCTAATTCTTACCCAGACCTCAATAAAGATACCTTT
105	Tbc1d9b	NM_029745.2	351-450	AAAACAACTTGCTTCAGACACTGTCCATCTTCGACAACGAGGAGGACATCACTACCTTCGTCAAGGGCAAGATACACGGCATCATCGCAGAAGAGAACAA
106	Nol3	NM_030152.4	917-1016	AGACACCTACTGCCAAATGAATAAACTCAGGAGGGTCAGTCTGTTCCTGACTCTCCACAAGTCTGGCTCTTTGCTCAAGAACTGAGGGTGAGCGTGGGTC
107	Cenpb	NM_007682.2	1248-1347	CCTGGCAGGCAGTGGAGCCCTCGGACATAGCAACTTGCTTTCGTGAGGCGGGTTTTGGAGGTGGCCTTAATGCCACTATCACCACTTCCTTCAAGAGTGA
108	Slc45a3	NM_145977.1	2331-2430	TGCAGGGATTGAAATGTGGTCTGTTCAGGTGTCCTGTATCAAGGCTCCAGGTTAACAGCTAACCTCCTGCTTAAGTCACCAGAGGGAGGATTTGGGGGAC
109	Carns1	NM_134148.2	3729-3828	TCTTCATTTATAGGCAGCACTCAGACTCCTAAACACCTGCCTCCCATACACCACACACGATCTCTACCAGCTTTGTTGCTTTGGCCTCTGGCATTCCTAG
110	Opalin	NM_153520.1	765-864	GTATGTCCTGTTTCTGAATCGAGAGAAGTCTGCCTTTGGGAAACGGCTTGGCTCCCGAGTGTCCTGCCTTCTCCTCTACCTGCTCCAAATGTTATCATTT
111	Arsg	NM_028710.3	2897-2996	TGTTGCCTTTGAGATGACTTGAGCAAGCTAAACCAAAGTGAGGTTTTCCCAGGCCTTGGACCCTTCTCTCCTGTAAATGTCAAGTGGATGTATTATAAAG
112	Rftn1	NM_181397.2	1559-1658	TCCACCAAGCAGATTGTGTTTCTTCAGAGACCATGTCTACCTCAGAAAACCAAGAAGAGGGAATCTAAGTTCCAGTGGCGATTCTCCCGGAACGAGATCC
113	Adap1	NM_172723.4	429-528	CCGTGCCAAGTATGAGAGGCAAGAATTCGTTCATGTGGAGAAGCAGGAACCATACTCTACAGGCTACCGTGAGGGCCTTCTCTGGAAGCGTGGGCGGGAC
114	Plekhb1	NM_001163184.1	1617-1716	GTGCCTGTCTATAGGTAGCAAGCAATCTCTCCATTTGATCCTGTTCCAAACTATTCCATCATCCTGTCCCAATTGCCAATAGAAAAGCTAAAATCCCTGG
115	Trf	NM_133977.2	1941-2040	AGGAGACTTTATTTGGGGGAAGTGACTGCACCGGCAATTTCTGTTTGTTCAAGTCCACCACCAAGGACCTTCTGTTCAGGGATGACACCAAATGTTTCGT
116	Cryab	NM_009964.2	919-1018	ACTTCATCCCTGTCATCTGATGGAGTCCTCACTGTGAATGGACCAAGGAAACAGGTGTCTGGCCCTGAGCGCACCATTCCCATCACCCGTGAAGAGAAGC
117	Kif5a	NM_008447.4	879-978	ATTTACCTGGATAAGATCCGTGACCTTTTGGATGTGACCAAGACGAACCTGTCCGTGCATGAGGACAAAAACCGGGTGCCGTTTGTCAAGGGTTGTACCG
118	Trak2	NM_172406.3	2833-2932	GTCTCCGAGAATTTCTTGGCTTCCCGACCAGCTGAAACATTCCTGCAAGAAATGTATGGCTTGAGACCTTCAAGGGCCCCTCCTGATGTTGGACAGCTGA
119	Cldn11	NM_008770.3	1175-1274	GTCTTGGGAACATTGCTGACTTGGGTGTGGATTGGGAAAGAAATAAAAGATGCTTTTCAAAGGGTTACCAACGACAGTGGAAGCCTTATAGAGACAGCTC
120	gapdh	NM_001001303.1	891-990	AGGTTGTCTCCTGCGACTTCAACAGCAACTCCCACTCTTCCACCTTCGATGCCGGGGCTGGCATTGCTCTCAATGACAACTTTGTCAAGCTCATTTCCTG	targets multiple predicted and non-coding RNAs @ 100%
121	rpl19	NM_009078.1	21-120	GAAGAGGCTTGCCTCTAGTGTCCTCCGCTGCGGGAAAAAGAAGGTCTGGTTGGATCCCAATGAGACCAATGAAATCGCCAATGCCAACTCCCGTCAGCAG
122	actb	NM_007393.1	816-915	CAGGTCATCACTATTGGCAACGAGCGGTTCCGATGCCCTGAGGCTCTTTTCCAGCCTTCCTTCTTGGGTATGGAATCCTGTGGCATCCATGAAACTACAT	also targets Lrrc58 (NM_177093) @97%
123	pgk1	NM_008828.2	37-136	CCGGCATTCTGCACGCTTCAAAAGCGCACGTCTGCCGCGCTGTTCTCCTCTTCCTCATCTCCGGGCCTTTCGACCTCACGGTGTTGCCAAAATGTCGCTT
124	b2m	NM_009735.3	178-277	CTGAACTGCTACGTAACACAGTTCCACCCGCCTCACATTGAAATCCAAATGCTGAAGAACGGGAAAAAAATTCCTAAAGTAGAGATGTCAGATATGTCCT
125	Insc	NM_173767.3	1475-1574	AAACATGTCTGTGCTGGAGCAGTGTGGCTCTGACATCATTCAGGAGAACGGTGTCCAGCTCATCATGGGCATGCTGTCTGAGAAGCCAAGGTCTGGGACA

### Sheet: Normalized Read Counts
Gene Name	Annotation	Accession #	Class Name	CFD1	CFD2	CFD3	CFD4	HFD1	HFD1	HFD2	HFD2	HFD3	HFD3	HFD4	HFD4
1810041L15Rik	PMO	NM_001163145.1	Endogenous	611.32	637.72	567.75	649.38	646.82	714.49	591.19	592.06	677.75	723.3	746.72	703.61
9630013A20Rik	PMO	NR_015539.1	Endogenous	62.53	62.95	58.18	59.32	55.33	69.24	57.74	51.68	90.19	75.04	56.71	62.48
Acy3	MO	NM_027857.3	Endogenous	52.83	64.78	64.2	66.74	71.42	64.22	65.5	56.21	63.14	78.73	77.51	67.92
Adap1	MO	NM_172723.4	Endogenous	2820.47	2675.88	2503.74	2583.75	2713.03	2809.81	2719.8	2736.33	2899.11	2887.07	3041.7	3141.33
Adssl1	MO	NM_007421.2	Endogenous	554.18	488.1	582.8	615.48	457.71	409.43	456.75	437.92	458.7	487.12	521.76	508.92
Apod	MO	XM_003689301.1	Endogenous	3398.37	3450.46	3672.35	3941.84	2982.63	2937.26	3378.21	3366.47	3422.24	3513.19	3461.37	3432.91
Arsg	MO	NM_028710.3	Endogenous	516.44	437.01	651.01	537.09	362.14	393.37	378.32	402.56	362.07	385.02	396.04	424.7
Aspa	MO	NM_023113.5	Endogenous	856.06	745.38	853.64	947.06	608.6	650.27	784.23	789.71	864.58	891.83	851.64	766.09
Atrn	PMO	NM_009730.2	Endogenous	1974.11	1846.57	1798.56	1976.74	2039.05	2098.33	2057.95	2061.77	2312.84	2343.36	2322.39	2495.68
Bmp4	PMO	NM_007554.2	Endogenous	51.75	104.01	79.24	63.56	58.34	68.24	67.22	77.97	52.83	61.51	71.84	65.2
C1ql1	OPC	NM_011795.2	Endogenous	169.27	201.63	151.47	197.04	184.09	160.56	174.94	149.6	186.83	216.5	218.34	168.43
Cacng4	OPC	NM_019431.2	Endogenous	177.9	199.8	220.68	258.48	192.14	205.72	182.7	161.39	193.27	239.87	242.92	243.59
Carns1	MO	NM_134148.2	Endogenous	249.06	197.06	248.77	280.73	219.3	219.77	190.46	215.79	278.31	298.92	277.89	251.74
Cdc37l1	PMO	NM_025950.2	Endogenous	1781.12	1766.28	1776.49	1879.28	1815.73	1872.54	1807.17	1869.55	2271.61	2246.18	2185.33	2120.78
Cdc42ep2	MO	NM_026772.2	Endogenous	307.28	296.51	283.88	308.27	229.36	209.73	274.05	288.32	269.29	319.83	244.81	266.23
Cdo1	OPC	NM_033037.3	Endogenous	451.75	498.14	489.51	520.14	521.08	498.74	473.98	476.91	506.38	492.04	533.1	564.15
Cdv3	PMO	NM_175833.2	Endogenous	1509.43	1453.35	1528.72	1597.5	1543.12	1657.79	1419.36	1419.85	1586.13	1640.97	1797.79	1675.25
Cenpb	MO	NM_007682.2	Endogenous	995.14	986.24	955.95	1059.35	948.61	842.94	930.73	942.03	944.47	973.02	1005.71	1006.06
Chn2	PMO	NM_001163640.1	Endogenous	889.48	822.93	897.77	946	772.57	789.76	757.51	711.74	847.83	857.39	893.23	916.41
Chrna4	OPC	NM_015730.5	Endogenous	333.15	257.28	279.86	260.6	289.71	315.1	302.49	314.61	252.54	275.54	335.55	335.05
Cldn11	MO	NM_008770.3	Endogenous	2709.42	2572.79	2715.39	2914.27	2415.27	2437.51	2501.77	2317.45	2870.76	2933.81	2578.54	2427.76
Cnksr3	PMO	NM_172546.2	Endogenous	79.78	102.18	120.37	104.88	88.52	100.35	64.63	82.51	124.98	115.63	105.86	89.65
Col1a2	OPC	NM_007743.2	Endogenous	79.78	163.31	140.43	175.85	129.77	133.47	146.5	151.41	97.93	107.02	153.12	196.5
Cryab	MO	NM_009964.2	Endogenous	2405.38	2549.07	2583.99	2750.07	2524.92	2533.85	2311.31	2308.38	3141.35	3199.52	2432.03	2312.76
Cspg4	OPC	NM_139001.2	Endogenous	166.04	178.82	192.6	189.62	195.15	198.69	186.15	205.81	221.62	227.57	258.99	249.02
Cyfip2	PMO	NM_001252459.1	Endogenous	18545.5	17176.6	16518	16906.2	18143.2	18198.5	18041.5	17628.4	18942.1	19408.7	18626.4	18481.2
Dcaf12l1	OPC	NM_001190718.1	Endogenous	1015.63	1072	1103.41	1039.22	1114.59	1114.89	991.92	978.3	952.2	982.86	1069.04	1100.23
Dcn	OPC	NM_001190451.2	Endogenous	617.79	786.43	522.62	391.96	1023.05	1044.65	1057.41	983.74	422.63	418.24	1026.5	1021.45
Dll3	OPC	NM_007866.2	Endogenous	14.02	20.98	7.02	20.13	8.05	15.05	11.2	9.97	16.75	15.99	12.29	16.3
Efhd1	MO	NM_028889.2	Endogenous	642.58	580.25	600.86	655.74	421.49	461.61	496.39	490.51	521.84	544.94	498.13	526.12
Elovl6	PMO	NM_130450.2	Endogenous	365.5	392.3	399.23	386.66	430.54	396.38	383.5	372.64	421.34	469.9	483.95	493.52
Emid1	OPC	NM_080595.2	Endogenous	52.83	49.27	51.16	55.09	46.27	52.18	51.71	69.81	65.71	55.35	69	56.14
Enpp6	PMO	NM_177304.3	Endogenous	125.07	106.74	123.38	122.88	110.65	91.32	124.96	106.99	132.71	140.23	125.71	118.63
Fam3c	PMO	NM_138587.4	Endogenous	1619.4	1587.47	1566.84	1532.88	1515.96	1521.31	1471.07	1424.38	1382.55	1478.59	1604.03	1601.91
Fam5c	OPC	NM_153539.3	Endogenous	607	639.55	614.9	668.45	722.27	765.67	637.72	630.14	592.71	557.24	757.12	776.96
Fam70b	OPC	NM_001143671.1	Endogenous	36.66	42.88	36.11	46.61	45.27	52.18	43.95	49.87	38.65	46.74	55.77	61.58
Fam73a	PMO	NM_001162375.1	Endogenous	1313.2	1351.17	1345.16	1314.65	1351.99	1379.82	1398.68	1299.26	1349.05	1349.43	1496.27	1473.32
Fmnl2	PMO	NM_172409.2	Endogenous	1937.46	1875.76	1907.9	2081.62	1980.71	1957.84	1914.89	1830.57	2146.63	2151.46	2215.58	2150.66
Frmd4a	PMO	NM_001177843.1	Endogenous	287.87	322.97	290.9	274.37	316.87	351.23	328.34	343.63	414.89	357.96	393.21	412.93
Fyn	PMO	NM_008054.2	Endogenous	3027.48	2948.67	2761.53	2939.69	3055.06	3088.78	2810.29	2750.84	3254.73	3247.49	3106.91	3155.82
Gjb1	MO	NM_008124.2	Endogenous	265.23	260.02	266.82	291.32	193.14	195.68	263.71	215.79	261.56	254.63	242.92	239.06
Glrb	PMO	NM_010298.5	Endogenous	6151.99	5851.73	5849.08	5981.08	5972.3	5789.21	5891.18	5891.54	6041.74	5989.41	6185.47	6215.65
Gp1bb	PMO	NM_010327.2	Endogenous	88.41	82.11	83.26	84.75	94.56	112.39	91.35	93.39	117.25	127.93	98.3	105.04
Gria3	OPC	NM_016886.3	Endogenous	5649.57	5468.55	4981.39	5306.28	6631.19	6537.83	6133.34	5813.57	6929.51	7035	7427.48	7100.36
Grin3a	OPC	NM_001033351.1	Endogenous	692.18	919.64	665.06	870.78	802.74	896.13	750.62	767.95	744.75	750.37	933.87	934.52
Gsn	MO	NM_146120.3	Endogenous	1658.21	1581.99	1908.9	1830.55	1567.26	1599.59	1538.29	1475.15	1657	1574.54	1591.74	1560.25
Hapln2	MO	NM_022031.2	Endogenous	232.88	218.96	262.81	317.8	238.41	223.78	253.37	223.95	347.89	381.33	299.63	280.72
Hcn2	MO	NM_008226.2	Endogenous	3033.95	3016.19	2901.97	3126.14	2625.52	2674.34	2756.86	2678.3	2713.57	2873.54	2801.61	2922.19
Inf2	MO	NM_198411.2	Endogenous	435.58	420.59	427.32	536.03	431.55	493.72	431.76	441.55	631.36	599.06	578.47	609.43
Insc	MO	NM_173767.3	Endogenous	43.13	30.11	41.13	63.56	31.18	39.14	41.37	48.96	57.98	56.59	40.64	41.65
Itgb4	MO	NM_001005608.2	Endogenous	136.93	135.03	150.46	177.97	126.75	127.44	153.4	154.13	176.52	196.82	172.03	132.21
Itpr2	PMO	NM_010586.1	Endogenous	292.18	306.55	339.05	375.01	380.25	367.28	311.97	319.15	439.38	408.4	437.63	424.7
Kcnk1	OPC	NM_008430.2	Endogenous	283.56	289.21	299.93	247.89	274.62	313.09	289.56	253.87	293.78	262.01	301.52	275.29
Kif19a	PMO	NM_001102615.1	Endogenous	76.55	74.81	79.24	80.51	61.36	89.31	71.53	68	81.18	100.87	82.23	91.46
Kif5a	MO	NM_008447.4	Endogenous	21301.2	20468.3	18748.9	18482.5	19299.1	19590.4	19799.6	18909.5	19215.3	19578.4	20364.6	19941.9
Lhfpl3	OPC	NM_029990.1	Endogenous	475.47	534.63	574.78	646.2	500.96	495.73	447.27	445.18	474.17	440.38	551.06	585.89
Lims2	PMO	NM_144862.3	Endogenous	351.48	334.83	380.17	366.53	306.81	328.15	354.19	343.63	380.11	376.41	382.81	381.23
Lnx1	OPC	NM_010727.4	Endogenous	86.25	112.22	92.29	106.99	108.64	117.41	119.79	99.73	106.94	123.01	110.59	114.1
Lppr1	OPC	NM_178756.4	Endogenous	79.78	78.46	71.22	115.47	95.56	101.35	70.67	52.59	88.91	93.49	116.26	90.55
Lypd6	OPC	NM_177139.5	Endogenous	292.18	293.77	265.82	275.43	278.65	304.06	285.25	260.21	217.76	236.18	317.59	293.4
Mal	MO	NM_001171187.1	Endogenous	4428.01	4034.35	4301.29	4807.32	3686.79	3651.75	3653.98	3793.51	4735.21	4793.74	4040.79	3847.65
mbp	MO	NM_010777.3	Endogenous	10570.3	10157	9825.36	10724.9	8226.62	8232.75	8448.11	8429.31	10643	10807.8	8901.07	8708.61
Megf11	OPC	NM_001134399.1	Endogenous	254.45	295.6	282.87	293.44	364.15	332.16	286.98	306.45	269.29	273.08	409.28	406.59
Mical3	PMO	NM_001270475.1	Endogenous	676.01	702.5	637.97	769.09	816.83	817.86	732.52	771.58	996	981.63	1056.75	1066.73
Mmp15	OPC	NM_008609.3	Endogenous	200.54	189.77	303.94	277.55	218.29	239.84	172.36	175.89	199.72	218.96	226.85	218.24
Mog	MO	NM_010814.2	Endogenous	2276	1968.82	2447.56	2613.41	1726.2	1746.1	1926.1	1932.11	2184	2366.73	2027.48	1938.77
Mycl1	PMO	NM_008506.2	Endogenous	740.7	757.24	627.94	757.43	709.19	734.56	707.53	688.16	825.92	845.09	741.05	767.9
Myt1	OPC	NM_008665.4	Endogenous	360.11	387.74	381.18	496.83	475.81	463.62	434.34	381.71	561.78	591.68	664.48	588.6
Ncald	OPC	NM_134094.3	Endogenous	11823.1	11255.5	10545.6	10147.5	11737.4	11868.4	10959.4	10848.3	10988.3	11601.2	12092.1	11853.6
Ndrg1	MO	NM_008681.2	Endogenous	2017.24	1999.84	1994.16	2100.69	1818.75	1853.47	1851.98	1852.33	2153.07	2067.82	1978.33	2061.92
Nfasc	PMO	NM_001160316.1	Endogenous	928.3	857.6	964.98	1104.9	977.78	978.42	983.3	1034.51	1398.01	1306.38	1319.52	1268.67
Nmra1	MO	NM_026393.1	Endogenous	475.47	425.15	423.31	495.78	327.94	330.15	408.49	365.39	431.65	385.02	429.13	446.43
Nol3	MO	NM_030152.4	Endogenous	109.97	127.73	139.43	151.49	140.83	139.49	138.75	110.61	127.56	116.86	150.29	131.3
Nxph1	OPC	NM_008751.5	Endogenous	1111.58	1243.52	1075.32	1179.06	1356.01	1391.86	1248.73	1153.28	1276.9	1223.96	1327.08	1350.16
Opalin	MO	NM_153520.1	Endogenous	1000.53	820.19	979.03	1131.38	570.37	605.11	804.05	775.2	767.94	738.07	783.58	710.85
Pcdh15	OPC	NM_001142741.1	Endogenous	379.51	339.39	392.21	367.59	458.71	472.65	467.09	447.9	449.68	494.5	603.99	599.47
Pdgfra	OPC	NM_001083316.1	Endogenous	795.68	684.25	731.26	688.58	722.27	773.7	670.47	684.54	704.81	691.32	787.36	769.71
Pdlim2	MO	NM_145978.1	Endogenous	360.11	334.83	388.2	402.55	289.71	285	303.35	309.17	335.01	350.58	309.08	350.45
Pid1	OPC	NM_001003948.2	Endogenous	479.78	486.28	486.5	578.4	584.45	581.03	543.79	549.44	583.69	579.38	639.91	594.04
Pik3r3	PMO	NM_181585.5	Endogenous	710.51	692.46	663.05	739.43	725.29	782.73	729.93	650.08	757.63	729.46	755.23	817.71
Pla2g16	MO	NM_139269.2	Endogenous	390.29	378.62	416.29	371.83	387.29	338.18	369.71	319.15	345.32	392.41	410.22	372.18
Plekhb1	MO	NM_001163184.1	Endogenous	11730.4	11715.3	11452.4	12052.2	9849.21	9816.27	9727.86	9627.03	11590	11775.9	10181.8	9764.47
Pnlip	OPC	NM_026925.3	Endogenous	28.03	16.42	18.06	18.01	29.17	26.09	31.02	19.95	27.06	22.14	15.12	17.21
Ppapdc1a	OPC	NM_001080963.1	Endogenous	181.13	170.61	151.47	189.62	213.26	236.83	212	200.37	197.14	188.21	253.32	222.76
Ppp1r14a	MO	NM_026731.3	Endogenous	429.11	407.81	437.35	537.09	369.18	400.4	374.02	392.59	480.61	512.96	399.83	393.01
Ppp2r3a	PMO	NM_001161362.3	Endogenous	783.82	772.75	767.37	809.34	741.38	728.54	788.54	705.39	880.04	875.84	878.1	929.99
Prr18	MO	NR_028280.1	Endogenous	1128.84	1020.9	1101.4	1144.1	894.29	898.14	974.68	1020.91	1131.3	1034.52	987.75	974.36
Rap2a	PMO	NM_029519.3	Endogenous	3361.71	3236.06	2959.15	2993.72	3663.65	3579.5	3378.21	3242.25	3371.99	3568.55	3577.63	3527.09
Rasgrf1	OPC	NM_011245.2	Endogenous	777.35	797.38	1191.68	852.78	1288.62	1353.73	754.93	747.1	931.58	857.39	897.95	893.77
Rftn1	MO	NM_181397.2	Endogenous	242.59	298.33	281.87	292.38	254.5	274.96	277.5	242.99	309.24	286.62	342.17	306.98
Rlbp1	OPC	NM_001173483.1	Endogenous	360.11	336.65	312.97	327.34	329.95	310.08	326.62	310.99	284.76	359.19	289.24	285.25
Rnf122	PMO	NM_175136.2	Endogenous	88.41	110.39	115.36	128.18	94.56	111.39	97.38	100.64	128.85	156.22	102.08	104.14
Rprm	OPC	NM_023396.5	Endogenous	781.67	745.38	580.79	586.88	960.68	968.38	826.45	785.18	708.67	679.02	840.29	841.25
Rras2	PMO	NM_025846.2	Endogenous	710.51	718.92	728.25	780.74	825.88	791.76	786.81	724.43	899.37	928.73	931.98	921.84
Samd4b	PMO	NM_175021.3	Endogenous	460.38	541.02	449.39	441.75	514.04	475.66	439.51	461.5	525.71	520.34	586.03	540.61
Sapcd2	OPC	NM_001081085.1	Endogenous	8.63	6.39	8.02	20.13	9.05	10.04	18.1	10.88	16.75	14.76	14.18	11.77
Sdc3	OPC	NM_011520.3	Endogenous	783.82	811.98	709.19	858.07	843.99	871.04	836.8	779.74	836.23	873.38	925.36	919.13
Sema5a	PMO	NM_009154.2	Endogenous	851.75	780.05	743.3	914.22	782.63	751.62	734.24	692.7	895.5	964.41	828.95	862.08
Shc4	OPC	NM_199022.2	Endogenous	104.58	116.78	109.34	108.05	98.58	104.36	103.41	100.64	118.54	130.39	108.7	105.95
Slc12a2	PMO	NM_009194.3	Endogenous	914.28	694.29	1089.37	917.4	645.82	709.48	652.37	595.68	782.12	757.75	695.68	745.26
Slc45a3	MO	NM_145977.1	Endogenous	24.8	17.33	18.06	30.72	24.14	28.1	9.48	20.85	24.48	23.37	18.9	25.36
Slco3a1	MO	NM_001038643.1	Endogenous	801.07	801.94	739.28	843.24	949.61	974.4	866.1	756.16	930.29	984.09	1017.99	945.39
Slitrk1	OPC	NM_199065.2	Endogenous	1395.14	1244.43	1248.86	1201.3	1406.31	1385.84	1319.4	1273.87	1439.25	1525.34	1567.16	1634.51
Smoc1	OPC	NM_001146217.1	Endogenous	216.71	218.05	188.58	245.77	266.58	298.04	203.38	203.09	198.43	199.28	228.74	225.48
Ssh3	PMO	NM_198113.2	Endogenous	502.42	516.38	459.42	561.45	580.43	629.2	595.5	576.64	702.23	686.4	810.99	756.13
Sstr1	OPC	NM_009216.3	Endogenous	448.52	530.07	406.26	381.37	657.89	670.34	548.1	510.46	537.3	494.5	583.2	599.47
Strn	PMO	NM_011500.2	Endogenous	931.53	897.74	872.7	1046.64	939.55	1021.57	920.39	888.54	1063.01	1049.28	1056.75	1099.33
Tbc1d9b	MO	NM_029745.2	Endogenous	2397.83	2449.62	2175.72	2313.62	2296.57	2318.09	2232.03	2198.68	2530.6	2511.89	2480.24	2473.04
Tmem108	PMO	NM_178638.4	Endogenous	131.54	114.04	136.42	141.95	123.73	140.49	110.31	104.27	143.02	134.08	135.17	131.3
Tmem163	PMO	NM_028135.2	Endogenous	307.28	350.34	358.11	435.39	400.37	395.38	342.13	323.68	360.78	372.72	403.61	391.19
Tmem179	OPC	NM_178915.3	Endogenous	946.63	1025.47	875.71	959.77	1057.25	1059.7	907.46	917.55	1032.08	953.34	1199.48	1049.52
Tmem2_tv1	PMO	NM_031997.4	Endogenous	42.05	42.88	30.09	34.96	48.29	27.09	36.2	41.71	42.52	41.82	37.81	36.22
Tmem2_tv2	PMO	NM_001033759.2	Endogenous	113.21	105.83	110.34	135.6	149.89	117.41	127.54	108.8	115.96	126.7	152.18	152.13
Tns3	PMO	NM_001083587.1	Endogenous	1194.6	1323.8	1134.51	1307.24	1232.28	1231.3	1134.11	1157.82	1476.61	1493.35	1368.67	1380.05
Tppp3	MO	NM_026481.3	Endogenous	1150.4	1099.37	1316.07	1409.99	1195.06	1295.52	919.53	913.02	1413.48	1492.12	1244.85	1188.98
Trak2	MO	NM_172406.3	Endogenous	1927.75	2030.86	1744.39	1880.34	1900.23	1875.55	1839.92	1869.55	2046.13	2056.74	2018.97	1888.96
Trf	MO	NM_133977.2	Endogenous	9279.74	8138.04	10120.3	9831.82	7082.86	7079.72	7576.84	7464.62	8791.39	9096.67	7801.79	7890
Trp53inp2	MO	NM_178111.3	Endogenous	1514.82	1568.31	1611.98	1473.55	1324.83	1445.05	1296.13	1269.34	1467.59	1504.42	1421.6	1405.4
Ugdh	OPC	NM_009466.2	Endogenous	89.49	101.27	112.35	97.46	107.64	124.43	108.59	98.83	128.85	109.48	91.69	87.84
Ust	PMO	NM_177387.3	Endogenous	660.91	666.92	623.93	574.17	693.1	671.34	586.88	607.47	725.42	756.52	672.05	663.76
actb		NM_007393.1	Housekeeping	52924.8	51275.2	50818.1	54058.6	51296.2	52182.2	49082.3	48368.1	54826.7	54582.4	52644.6	54163.2
b2m		NM_009735.3	Housekeeping	3770.33	4053.51	4118.73	3841.2	3676.73	3708.95	4770	4873.35	3619.38	3529.19	3709.96	3601.34
gapdh		NM_001001303.1	Housekeeping	73281.6	73178.5	71126.8	71071.7	74151.2	74641.6	69759.1	68848.9	71542.3	71711.7	74925.1	72726.9
pgk1		NM_008828.2	Housekeeping	2175.73	2140.34	2223.87	2144.12	2323.73	2293.01	2142.4	2173.29	2312.84	2338.44	2173.99	2266.57
rpl19		NM_009078.1	Housekeeping	13276.5	12975.2	12758.4	13348.9	12997.8	12751.5	12071.9	11976.2	12864.3	13076.1	13277.4	13136.7
NEG_A		ERCC_00096.1	Negative	33	27	21	17	29	17	23	29	20	21	18	33
NEG_B		ERCC_00041.1	Negative	12	20	15	17	13	17	14	22	14	15	19	24
NEG_C		ERCC_00019.1	Negative	2	5	6	2	6	5	7	5	2	3	4	3
NEG_D		ERCC_00076.1	Negative	6	5	3	10	8	4	2	6	6	3	3	6
NEG_E		ERCC_00098.1	Negative	53	70	47	61	57	48	70	49	48	63	66	61
NEG_F		ERCC_00126.1	Negative	16	29	12	13	27	25	21	24	28	26	18	21
NEG_G		ERCC_00144.1	Negative	2	5	1	4	1	4	2	4	4	2	3	2
NEG_H		ERCC_00154.1	Negative	2	4	7	3	4	2	1	4	4	2	11	5
POS_A		ERCC_00117.1	Positive	56163	62143	54352	55330	60432	63175	61106	58399	59240	59265	56468	60289
POS_B		ERCC_00112.1	Positive	17801	19667	17534	17691	19033	20101	19685	18568	18684	18876	18137	19126
POS_C		ERCC_00002.1	Positive	4932	5355	4926	5055	5373	5563	5482	5167	5296	5163	4941	5353
POS_D		ERCC_00092.1	Positive	1102	1277	1107	1124	1242	1319	1227	1228	1255	1184	1150	1273
POS_E		ERCC_00035.1	Positive	207	241	181	205	190	242	234	232	225	224	196	225
POS_F		ERCC_00034.1	Positive	111	107	90	96	85	118	106	83	119	111	103	112

### Sheet: tSNE input data
Gene Name	CFD1	CFD2	CFD3	CFD4	HFD1	HFD2	HFD4	Oligodendrocyte.Precursor.Cell	Newly.Formed.Oligodendrocyte	Myelinating.Oligodendrocytes
1810041L15RIK	58	58	55	60	61	58	59	65	95	60
9630013A20RIK	9	7	7	6	7	6	6	22	100	75
ACY3	7.5	8	8	9	9	8	9	2	10	63
ADAP1	102	102	100	99	103	103	103	42	50	91.5
ADSSL1	56	51	58	58	47	50	48	13	35	89
APOD	106	106	106	106	104	106	105	89	97	106
ARSG	55	49	64	52.5	43	46	44	23.5	30	76
ASPA	74	66.5	73	76	58	72	66	6	51	94
ATRN	96	94	94	95	98	98	99	46	56	57.5
BMP4	6	13	9.5	7.5	8	10	8	43	58	33
C1QL1	23	27	22.5	24	22	22	22	114	91	32
CACNG4	24	26	26	27	25	23	27	112	86	30.5
CARNS1	30	25	27	32	26	26	30	6	20	66
CDC37L1	93	93	93	93	95	93	96	52	61	57.5
CDC42EP2	37.5	35	34	36	27	34	29	10	38	86
CDO1	50	52	53	50	54	53	49	108	47	27.5
CDV3	89	89	89	91	92	90	92	54	80	53
CENPB	80	80	77	80	74	80	77	69	63	95
CHN2	75	76	76	75	69	66	71	44	99	83
CHRNA4	39	30	31	28	36	37	37	81	14	7.5
CLDN11	101	101	102	102	100	101	101	39	114	114
CNKSR3	11.5	12	16	13	11	11	12	32	64	61
COL1A2	11.5	21	20	20	19	20	21	78	1.5	18
CRYAB	100	100	101	101	101	100	98	76	103	107
CSPG4	22	23	25	22.5	24	25	28	103	43	7.5
CYFIP2	114	114	114	114	114	114	114	79	89	49
DCAF12L1	82	83	83	78	82	81	81	55.5	9	18
DCN	59	71	54	45	80	84	78	74.5	1.5	7.5
DLL3	1	3	1	2	1	1	1	71.5	11	1.5
EFHD1	60	57	59	61	48	54	47	17	45	90
ELOVL6	44	46	45	44	46	44	46	51	65	62
EMID1	7.5	6	6	5	6	7	7	104	48	22
ENPP6	19	14	17	16	12	18	17	8	102	82
FAM3C	91	92	90	90	90	91	91	86	98	55
FAM5C	57	59	60	62	65	61	62	92	37	23.5
FAM70B	4	5	4	4	5	5	5	101	40	18
FAM73A	87	88	88	87	86	89	88	40.5	49	43
FMNL2	95	95	95	96	97	96	97	53	62	56
FRMD4A	34	38	35	29	39	41	42	27	76	44
FYN	103	103	103	103	105	104	104	97	109	87
GJB1	32	31	30	33	23	30	26	40.5	55	97
GLRB	109	109	109	109	108	108	108	80	88	70
GP1BB	14.5	10	11	11	15	12	13	38	84	45
GRIA3	108	108	108	108	109	109	109	88	32	18
GRIN3A	63	79	66	72	72	71	74	62.5	8	3
GSN	92	91	96	92	91	92	89	95	108	109
HAPLN2	28	29	28	37	30	29	33	2	27	80
HCN2	104	104	104	105	102	102	102	48	41	88
INF2	48	48	48	51	49	48	53	25	33	81
INSC	5	4	5	7.5	4	4	4	14	23	68
ITGB4	21	20	21	21	18	21	20	2	16	71
ITPR2	35.5	37	39	42	42	38	45	49	59	38
KCNK1	33	32	36	26	35	32	32	64	6	25
KIF19A	10	9	9.5	10	10	9	10	18	68	50
KIF5A	115	115	115	115	115	115	115	66	70	99
LHFPL3	52	55	56	59	53	49	51	110	77	34
LIMS2	40	39.5	41	39	37	43	38	99	104	84
LNX1	13	16	12	14	16	17	16	93	19	13
LYPD6	35.5	33	29	30	34	33	34	61	7	27.5
MAL	107	107	107	107	107	107	107	26	113	113
MBP	111	111	110	112	111	111	111	111	115	115
MEGF11	31	34	33	35	40	35	43	84	28.5	7.5
MICAL3	62	64	63	66	71	69	79	23.5	52	42
MMP15	26	24	37	31	29	24	23	109	57	41
MOG	98	96	99	100	93	97	94	21	110	110
MYCL1	66	68	62	65	63	64	61	59	74	39
MYT1	42	45	42	49	51	47	56	82	22	7.5
NCALD	113	112	112	111	113	113	113	107	67	46
NDRG1	97	97	97	97	94	94	95	11.5	66	103
NFASC	77	77	78	81	78	83	84	50	111	96
NOL3	18	19	19	19	21	19	19	20	15	64
NXPH1	83	85	80	84	87	86	85	102	42	13
OPALIN	81	75	79	82	56	73	60	6	90	105
PCDH15	45	42	44	40	50	52	54	83	17	18
PDGFRA	71	61	69	63	66	62	63	115	87	23.5
PDLIM2	42	39.5	43	46	33	36	36	16	75	101
PID1	53	50	52	56	55	56	55	94	31	13
PIK3R3	64.5	62	65	64	67	63	65	36.5	85	48
PLA2G16	46	44	47	41	41	42	39	15	18	74
PLEKHB1	112	113	113	113	112	112	112	105	112	112
PNLIP	3	1	2.5	1	3	3	2	58	5	1.5
PPAPDC1A	25	22	22.5	22.5	28	28	25	100	39	18
PPP1R14A	47	47	49	52.5	44	45	40	9	71	104
PPP2R3A	69.5	69	72	68	64	67	70	35	44	47
PRR18	84	81	82	83	75	82	75	34	72	100
RAP2A	105	105	105	104	106	105	106	77	101	85
RASGRF1	67	72	85	70	85	68	69	60	3.5	27.5
RFTN1	29	36	32	34	31	31	35	11.5	12	69
RLBP1	42	41	38	38	38	39	31	106	46	27.5
RNF122	14.5	15	15	17	14	13	14	47	82	73
RPRM	68	66.5	57	57	77	74	67	91	26	36
RRAS2	64.5	65	68	67	70	70	73	33	92	78
SAMD4B	51	56	50	48	52	51	50	67	73	65
SDC3	69.5	74	67	71	73	75	72	113	83	37
SEMA5A	73	70	71	73	68	65	68	71.5	79	59
SHC4	17	18	13	15	13	14	15	73	13	18
SLC12A2	76	63	81	74	60	60	58	57	93.5	79
SLC45A3	2	2	2.5	3	2	2	3	4	21	67
SLCO3A1	72	73	70	69	76	76	76	30	25	77
SLITRK1	88	86	86	85	89	88	90	62.5	3.5	7.5
SMOC1	27	28	24	25	32	27	24	87	28.5	7.5
SSH3	54	53	51	54	57	57	64	19	69	52
SSTR1	49	54	46	43	59	55	52	90	24	7.5
STRN	78	78	74	79	79	77	80	29	53	51
TBC1D9B	99	99	98	98	99	99	100	55.5	54	93
TMEM108	20	17	18	18	20	16	18	28	60	40
TMEM163	37.5	43	40	47	45	40	41	85	106	91.5
TMEM179	79	82	75	77	81	78	82	98	34	35
TNS3	86	87	84	86	83	85	86	74.5	96	72
TPPP3	85	84	87	88	84	79	83	31	78	102
TRAK2	94	98	92	94	96	95	93	36.5	81	98
TRF	110	110	111	110	110	110	110	70	107	111
TRP53INP2	90	90	91	89	88	87	87	68	105	108
UGDH	16	11	14	12	17	15	11	96	36	30.5
UST	61	60	61	55	62	59	57	45	93.5	54
